# Sex-specific multi-level 3D genome dynamics in the mouse brain

**DOI:** 10.1101/2021.05.03.442383

**Authors:** Devin Rocks, Mamta Shukla, Silvia C. Finnemann, Achyuth Kalluchi, M. Jordan Rowley, Marija Kundakovic

**Affiliations:** Department of Biological Sciences, Fordham University, Bronx, NY, USA; Department of Genetics, Cell Biology and Anatomy, Nebraska Medical Center, Omaha, NE, USA

**Author notes:** Corresponding authors. (M.K.); (M.J.R.). These authors contributed equally to this work (Devin Rocks, Mamta Shukla).

## Abstract

The female mammalian brain exhibits sex-hormone-driven plasticity during the reproductive period. Evidence implicates chromatin dynamics in gene regulation underlying this plasticity. However, whether ovarian hormones impact higher-order chromatin organization in post-mitotic neurons *in vivo* is unknown. Here, we mapped 3D genome of ventral hippocampal neurons across the estrous cycle and by sex in mice. In females, we found cycle-driven dynamism in 3D chromatin organization, including in estrogen-response-elements-enriched X-chromosome compartments, autosomal CTCF loops, and enhancer-promoter interactions. With rising estrogen levels, the female 3D genome becomes more similar to the male genome. Cyclical enhancer-promoter interactions are partially associated with gene expression and enriched for brain disorder-relevant genes. Our study reveals unique 3D genome dynamics in the female brain relevant to female-specific gene regulation, neuroplasticity, and disease risk.
