## Supplementary Table S1 for "Sex-specific multi-level 3D genome dynamics in the mouse brain"

### Sheet: Stats
S2					S5					S11					Combined
Diestrus					Diestrus					Diestrus					Diestrus
Reads		217874719			Reads		132845846			Reads		184270313			534990878
Useable		147626321			Useable		90529985			Useable		122638520			360794826
intra		110431194	0.748045		intra		65379207	0.722183		intra		87127123	0.710438		262937524	0.728773
intra	>1kb	106896024	0.724099		intra	>1kb	62775978	0.693427		intra	>1kb	83982338	0.684796		253654340	0.703043
intra	>10kb	98448274	0.666875		intra	>10kb	58372872	0.64479		intra	>10kb	78246518	0.638026		235067664	0.651527
intra	>15kb	95940700	0.649889		intra	>15kb	57004846	0.629679		intra	>15kb	76404032	0.623002		229349578	0.635679
intra	>20kb	93998395	0.636732		intra	>20kb	55926775	0.617771		intra	>20kb	74941375	0.611075		224866545	0.623253
inter		37195127	0.251955		inter		25150778	0.277817		inter		35511397	0.289562		97857302	0.271227
S4					S7					S10					Combined
Proestrus					Proestrus					Proestrus					Proestrus
Reads		201355718			Reads		189869645			Reads		313026356			704251719
Useable		138988603			Useable		130879240			Useable		214480432			484348275
intra		102178261	0.735156		intra		94167822	0.719502		intra		153492908	0.71565		349838991	0.722288
intra	>1kb	97800963	0.703662		intra	>1kb	90556585	0.691909		intra	>1kb	148172352	0.690843		336529900	0.69481
intra	>10kb	90858533	0.653712		intra	>10kb	84613905	0.646504		intra	>10kb	138040518	0.643604		313512956	0.647288
intra	>15kb	88649332	0.637817		intra	>15kb	82706173	0.631927		intra	>15kb	134833465	0.628652		306188970	0.632167
intra	>20kb	86897219	0.625211		intra	>20kb	81185907	0.620312		intra	>20kb	132302981	0.616853		300386107	0.620186
inter		36810342	0.264844		inter		36711418	0.280498		inter		60987524	0.28435		134509284	0.277712
S6					S9					S12					Combined
Males					Males					Males					Males
Reads		221656194			Reads		237786683			Reads		161954181			621397058
Useable		152006432			Useable		159289454			Useable		107810444			419106330
intra		119354461	0.785193		intra		112518494	0.706378		intra		79953171	0.741609		311826126	0.744026
intra	>1kb	115748788	0.761473		intra	>1kb	108763351	0.682803		intra	>1kb	77216274	0.716223		301728413	0.719933
intra	>10kb	105950288	0.697012		intra	>10kb	101451431	0.6369		intra	>10kb	71111615	0.659599		278513334	0.664541
intra	>15kb	102728105	0.675814		intra	>15kb	99113736	0.622224		intra	>15kb	69260530	0.642429		271102371	0.646858
intra	>20kb	100190321	0.659119		intra	>20kb	97261237	0.610594		intra	>20kb	67822655	0.629092		265274213	0.632952
inter		32651971	0.214807		inter		46770960	0.293622		inter		27857273	0.258391		107280204	0.255974
