## Supplementary Table S2 for "Sex-specific multi-level 3D genome dynamics in the mouse brain"

### Sheet: Suppl Table S2a
Suppl Table S2a: Genes with over 5 enhancers
Chromosome			Gene
chr1	36068400	36068401	Hs6st1	.	+
chr1	42694925	42694926	Pou3f3	.	+
chr1	62703285	62703286	Nrp2	.	+
chr1	75479306	75479307	Chpf	.	-
chr1	75479532	75479533	Tmem198	.	+
chr1	77515087	77515088	Epha4	.	-
chr1	87470271	87470272	Snorc	.	+
chr1	164458354	164458355	Atp1b1	.	-
chr1	178529125	178529126	Kif26b	.	+
chr1	194618218	194618219	Plxna2	.	+
chr2	5714514	5714515	Camk1d	.	-
chr2	30595040	30595041	Cstad	.	+
chr2	38339281	38339282	Lhx2	.	+
chr2	68861441	68861442	Cers6	.	+
chr2	102452498	102452499	Fjx1	.	-
chr2	104411012	104411013	D430041D05Rik	.	-
chr2	109674700	109674701	Bdnf	.	+
chr2	156613705	156613706	Dlgap4	.	+
chr2	157347505	157347506	Ghrh	.	-
chr2	168281735	168281736	Kcng1	.	-
chr3	38886940	38886941	Fat4	.	+
chr3	52268336	52268337	Foxo1	.	+
chr3	79286516	79286517	Rapgef2	.	-
chr3	85574119	85574120	Gatb	.	+
chr3	89454541	89454542	Pmvk	.	+
chr3	96058465	96058466	Vps45	.	-
chr3	108284082	108284083	Sort1	.	+
chr3	144205219	144205220	Lmo4	.	-
chr3	152982245	152982246	St6galnac5	.	-
chr4	46991872	46991873	Gabbr2	.	-
chr4	47474332	47474333	Alg2	.	-
chr4	47474658	47474659	Sec61b	.	+
chr4	85205126	85205127	Sh3gl2	.	+
chr4	95052221	95052222	Jun	.	-
chr4	105157347	105157348	Plpp3	.	+
chr4	106910701	106910702	Ssbp3	.	+
chr4	127987857	127987858	Csmd2	.	+
chr4	131838287	131838288	Ptpru	.	-
chr4	133011260	133011261	Ahdc1	.	+
chr4	137993022	137993023	Eif4g3	.	+
chr4	138454314	138454315	Camk2n1	.	+
chr4	153482810	153482811	Ajap1	.	-
chr5	7960457	7960458	Steap4	.	+
chr5	36398138	36398139	Sorcs2	.	-
chr5	66745827	66745828	Limch1	.	+
chr5	69592339	69592340	Gnpda2	.	-
chr5	111417362	111417363	Mn1	.	+
chr5	112577184	112577185	Sez6l	.	-
chr5	113724771	113724772	1700069L16Rik	.	-
chr6	126166909	126166910	Ntf3	.	-
chr7	13034806	13034807	Chmp2a	.	-
chr7	13038274	13038275	Ube2m	.	-
chr7	27228660	27228661	Itpkc	.	-
chr8	11008457	11008458	Irs2	.	-
chr8	26977325	26977326	Zfp703	.	+
chr8	34807297	34807298	Dusp4	.	+
chr8	85700923	85700924	Neto2	.	-
chr8	122258620	122258621	Zfp469	.	+
chr8	125569807	125569808	Sipa1l2	.	-
chr8	126593985	126593986	Irf2bp2	.	-
chr8	128358604	128358605	Nrp1	.	+
chr9	48836221	48836222	Zbtb16	.	-
chr9	94538080	94538081	Dipk2a	.	-
chr9	102354692	102354693	Ephb1	.	-
chr9	112235937	112235938	Arpp21	.	-
chr10	9675207	9675208	Samd5	.	-
chr10	58813359	58813360	Sh3rf3	.	+
chr10	82985498	82985499	Chst11	.	+
chr10	98914406	98914407	Atp2b1	.	+
chr11	24075053	24075054	A830031A19Rik	.	-
chr11	24078056	24078057	Bcl11a	.	+
chr11	57011387	57011388	Gria1	.	+
chr11	66525963	66525964	Shisa6	.	-
chr11	73047783	73047784	Ncbp3	.	+
chr11	73177036	73177037	Emc6	.	-
chr11	73177083	73177084	Tax1bp3	.	+
chr11	73199041	73199042	Ctns	.	-
chr11	73199460	73199461	Shpk	.	+
chr11	77930800	77930801	Sez6	.	+
chr11	100207547	100207548	Krt14	.	-
chr12	25097139	25097140	Id2	.	-
chr12	49382660	49382661	Foxg1	.	+
chr12	49385174	49385175	Gm43517	.	+
chr12	80113012	80113013	Zfp36l1	.	-
chr12	82588292	82588293	Rgs6	.	+
chr12	108003601	108003602	Bcl11b	.	-
chr12	112146208	112146209	Kif26a	.	+
chr13	21945094	21945095	Zfp184	.	+
chr13	22009741	22009742	Prss16	.	-
chr13	23423865	23423866	Abt1	.	-
chr13	43784775	43784776	Cd83	.	+
chr13	54371349	54371350	Cplx2	.	+
chr13	54949411	54949412	Unc5a	.	+
chr13	58806569	58806570	Ntrk2	.	+
chr13	81783077	81783078	Cetn3	.	+
chr13	97241105	97241106	Enc1	.	+
chr13	108158622	108158623	Ndufaf2	.	-
chr13	108158731	108158732	Ercc8	.	+
chr13	110395046	110395047	Plk2	.	+
chr14	25459185	25459186	Zmiz1	.	+
chr14	64455902	64455903	Msra	.	-
chr14	70077203	70077204	Egr3	.	+
chr14	70890120	70890121	Gfra2	.	+
chr14	74640840	74640841	Htr2a	.	+
chr14	77156763	77156764	Enox1	.	+
chr14	84443563	84443564	Pcdh17	.	+
chr14	119138341	119138342	Hs6st3	.	+
chr15	28025847	28025848	Trio	.	-
chr15	63808758	63808759	Gsdmc	.	-
chr15	67176829	67176830	St3gal1	.	-
chr15	78718770	78718771	Elfn2	.	-
chr15	93595890	93595891	Prickle1	.	-
chr15	95528558	95528559	Nell2	.	-
chr15	102028180	102028181	Krt18	.	+
chr16	60605530	60605531	Epha6	.	-
chr16	94997700	94997701	Kcnj6	.	-
chr18	31447405	31447406	Syt4	.	-
chr18	35215023	35215024	Lrrtm2	.	-
chr18	40256962	40256963	Kctd16	.	+
chr18	67933257	67933258	Ldlrad4	.	+
chr18	75820178	75820179	Zbtb7c	.	+
chr18	84589724	84589725	Zfp407	.	-
chr19	6840635	6840636	Rps6ka4	.	-
chr19	23141226	23141227	Klf9	.	+
chr19	24875686	24875687	Gm10053	.	+
chr19	27429824	27429825	Pum3	.	-
chr19	41743664	41743665	Slit1	.	-
chr19	43388354	43388355	Hpse2	.	-
chr19	53944626	53944627	Bbip1	.	-
chr19	53944306	53944307	Shoc2	.	+

### Sheet: Suppl Table S2b
Suppl Table S2b: Genes with 3-5 enhancers
Chromosome			Gene
chr1	6487231	6487232	St18	.	+
chr1	9545408	9545409	Rrs1	.	+
chr1	9547948	9547949	Adhfe1	.	+
chr1	19208914	19208915	Tfap2b	.	+
chr1	50900647	50900648	Tmeff2	.	+
chr1	64737750	64737751	Fzd5	.	-
chr1	69108058	69108059	Erbb4	.	-
chr1	82291415	82291416	Irs1	.	-
chr1	85894281	85894282	Itm2c	.	+
chr1	86302832	86302833	B3gnt7	.	+
chr1	87509889	87509890	Neu2	.	+
chr1	87755870	87755871	Atg16l1	.	+
chr1	90203980	90203981	Ackr3	.	+
chr1	92831645	92831646	Gpc1	.	+
chr1	119053618	119053619	Gli2	.	-
chr1	125913100	125913101	Lypd1	.	-
chr1	132741796	132741797	Nfasc	.	-
chr1	133350510	133350511	Ren1	.	+
chr1	133610290	133610291	Snrpe	.	-
chr1	135258567	135258568	Elf3	.	-
chr1	136050804	136050805	Ascl5	.	+
chr1	136052750	136052751	Cacna1s	.	+
chr1	143640664	143640665	B3galt2	.	+
chr1	153900227	153900228	Teddm2	.	-
chr1	154884500	154884501	Cacna1e	.	-
chr1	155099635	155099636	Ier5	.	-
chr1	158356325	158356326	Brinp2	.	-
chr1	159523769	159523770	Tnr	.	+
chr1	160044382	160044383	4930523C07Rik	.	+
chr1	164935526	164935527	Xcl1	.	-
chr1	168432269	168432270	Pbx1	.	-
chr1	169928648	169928649	Ccdc190	.	+
chr1	172481788	172481789	Igsf9	.	+
chr1	180483503	180483504	Stum	.	-
chr1	182954788	182954789	Tlr5	.	+
chr1	184999569	184999570	Mark1	.	-
chr1	189007840	189007841	Kctd3	.	-
chr1	190170713	190170714	Prox1	.	-
chr1	191403271	191403272	Ppp2r5a	.	-
chr1	192190774	192190775	Kcnh1	.	+
chr1	193264074	193264075	Hsd11b1	.	-
chr1	193370297	193370298	Camk1g	.	-
chr2	12419469	12419470	Mindy3	.	-
chr2	27142490	27142491	Fam163b	.	-
chr2	27165233	27165234	Dbh	.	+
chr2	27886425	27886426	Col5a1	.	+
chr2	28192992	28192993	Olfm1	.	+
chr2	28466331	28466332	1700007K13Rik	.	-
chr2	28468066	28468067	Mrps2	.	+
chr2	29253004	29253005	Ntng2	.	-
chr2	30830332	30830333	Asb6	.	-
chr2	30834972	30834973	Prrx2	.	+
chr2	31314415	31314416	Hmcn2	.	+
chr2	31688376	31688377	Abl1	.	+
chr2	31689118	31689119	AL929275.1	.	+
chr2	31887291	31887292	Lamc3	.	+
chr2	32535332	32535333	Fam102a	.	+
chr2	32621758	32621759	Ak1	.	+
chr2	32876114	32876115	Fam129b	.	+
chr2	35558266	35558267	Dab2ip	.	+
chr2	45117394	45117395	Zeb2	.	-
chr2	70508819	70508820	Erich2	.	+
chr2	74668310	74668311	Hoxd13	.	+
chr2	92599707	92599708	Chst1	.	+
chr2	93463139	93463140	Cd82	.	-
chr2	96318169	96318170	Lrrc4c	.	+
chr2	118745758	118745759	Inafm2	.	+
chr2	127831864	127831865	Bub1	.	-
chr2	127838876	127838877	Acoxl	.	+
chr2	128126038	128126039	Bcl2l11	.	+
chr2	130284546	130284547	Idh3b	.	-
chr2	130295169	130295170	Ebf4	.	+
chr2	131562282	131562283	Adra1d	.	-
chr2	131909928	131909929	Prnp	.	+
chr2	131909957	131909958	Prn	.	+
chr2	134644144	134644145	Tmx4	.	-
chr2	140671468	140671469	Flrt3	.	-
chr2	143546156	143546157	Pcsk2	.	+
chr2	151996511	151996512	Slc52a3	.	+
chr2	156992055	156992056	Ndrg3	.	-
chr2	157087055	157087056	Tldc2	.	+
chr2	157367594	157367595	Manbal	.	+
chr2	157560078	157560079	Nnat	.	+
chr2	157914653	157914654	Vstm2l	.	+
chr2	158610767	158610768	Slc32a1	.	+
chr2	158624888	158624889	Actr5	.	+
chr2	160334161	160334162	Gm826	.	-
chr2	160367064	160367065	Mafb	.	-
chr2	160880670	160880671	Lpin3	.	+
chr2	162661146	162661147	Ptprt	.	-
chr2	165234852	165234853	Cdh22	.	-
chr2	165899015	165899016	Zmynd8	.	-
chr2	166155662	166155663	Sulf2	.	-
chr2	166713831	166713832	Prex1	.	-
chr2	167190154	167190155	Kcnb1	.	-
chr2	173522586	173522587	1700021F07Rik	.	+
chr2	181493206	181493207	Abhd16b	.	+
chr2	181497142	181497143	Tpd52l2	.	+
chr2	181657034	181657035	Gm29797	.	+
chr3	18054174	18054175	Bhlhe22	.	+
chr3	28263214	28263215	Tnik	.	+
chr3	29082023	29082024	Egfem1	.	+
chr3	33799832	33799833	Ttc14	.	+
chr3	52105075	52105076	Maml3	.	-
chr3	55242364	55242365	Dclk1	.	+
chr3	61361638	61361639	Rap2b	.	+
chr3	61365950	61365951	B430305J03Rik	.	-
chr3	84306876	84306877	Trim2	.	-
chr3	87174746	87174747	Kirrel	.	-
chr3	87550099	87550100	ETV3L	.	+
chr3	88081971	88081972	Iqgap3	.	+
chr3	89246308	89246309	Trim46	.	-
chr3	89245966	89245967	Krtcap2	.	+
chr3	89259358	89259359	Dpm3	.	+
chr3	89430214	89430215	Pygo2	.	+
chr3	89436706	89436707	Pbxip1	.	+
chr3	89764631	89764632	Chrnb2	.	-
chr3	105053145	105053146	Cttnbp2nl	.	-
chr3	105452330	105452331	Kcnd3	.	+
chr3	108364911	108364912	Mybphl	.	+
chr3	108383839	108383840	Psrc1	.	+
chr3	130617448	130617449	Etnppl	.	+
chr3	136670124	136670125	Ppp3ca	.	+
chr3	152714100	152714101	Pigk	.	+
chr4	13743436	13743437	Runx1t1	.	+
chr4	15945506	15945507	Decr1	.	-
chr4	16163646	16163647	Ripk2	.	-
chr4	20042052	20042053	Ggh	.	+
chr4	22488365	22488366	Pou3f2	.	-
chr4	32800253	32800254	Lyrm2	.	+
chr4	33924593	33924594	Cnr1	.	+
chr4	41124454	41124455	Nol6	.	-
chr4	41731141	41731142	Arid3c	.	-
chr4	43483733	43483734	Sit1	.	-
chr4	47353222	47353223	Tgfbr1	.	+
chr4	48045153	48045154	Nr4a3	.	+
chr4	48124915	48124916	Stx17	.	+
chr4	49682023	49682024	Ppp3r2	.	-
chr4	52964547	52964548	Olfr270	.	+
chr4	55532465	55532466	Klf4	.	-
chr4	56741442	56741443	Actl7b	.	-
chr4	56740070	56740071	Gm26657	.	+
chr4	56743413	56743414	Actl7a	.	+
chr4	56802330	56802331	Elp1	.	-
chr4	56802345	56802346	Abitram	.	+
chr4	68954396	68954397	Brinp1	.	-
chr4	72200918	72200919	Tle1	.	-
chr4	94979099	94979100	Mysm1	.	-
chr4	100095791	100095792	Ror1	.	+
chr4	105109889	105109890	Prkaa2	.	-
chr4	106617240	106617241	Lexm	.	-
chr4	106804997	106804998	Acot11	.	-
chr4	107066867	107066868	Mrpl37	.	-
chr4	107066988	107066989	Cyb5rl	.	+
chr4	118291404	118291405	Ptprf	.	-
chr4	120287348	120287349	Foxo6	.	-
chr4	121039385	121039386	Col9a2	.	+
chr4	125490700	125490701	Grik3	.	+
chr4	126024550	126024551	Csf3r	.	+
chr4	126556935	126556936	Clspn	.	+
chr4	126736239	126736240	Tfap2e	.	-
chr4	126753437	126753438	Ncdn	.	-
chr4	126753544	126753545	AU040320	.	+
chr4	127354080	127354081	Gjb4	.	-
chr4	127358180	127358181	Gjb5	.	-
chr4	127970950	127970951	CK137956	.	-
chr4	128610097	128610098	Zscan20	.	-
chr4	128618618	128618619	Tlr12	.	-
chr4	129440852	129440853	Zbtb8b	.	-
chr4	129929249	129929250	Spocd1	.	+
chr4	129984870	129984871	Adgrb2	.	+
chr4	130359942	130359943	Zcchc17	.	-
chr4	130360132	130360133	Snrnp40	.	+
chr4	130574172	130574173	Nkain1	.	-
chr4	131843470	131843471	Mecr	.	+
chr4	134552165	134552166	Selenon	.	-
chr4	134704289	134704290	Man1c1	.	-
chr4	136835987	136835988	Ephb2	.	-
chr4	136893064	136893065	C1qc	.	-
chr4	136898802	136898803	C1qa	.	-
chr4	138757625	138757626	Pla2g2f	.	-
chr4	140906344	140906345	Padi2	.	+
chr4	148000722	148000723	Nppa	.	+
chr4	148160481	148160482	Fbxo44	.	-
chr4	148160621	148160622	Fbxo2	.	+
chr4	148287964	148287965	Disp3	.	-
chr4	148444770	148444771	Ubiad1	.	-
chr4	148448611	148448612	Mtor	.	+
chr4	149955042	149955043	Spsb1	.	-
chr4	151861875	151861876	Camta1	.	-
chr4	152178134	152178135	Acot7	.	+
chr4	153957237	153957238	A430005L14Rik	.	+
chr4	153975125	153975126	Dffb	.	-
chr4	153975194	153975195	Cep104	.	+
chr4	154011731	154011732	Lrrc47	.	+
chr4	155056783	155056784	Plch2	.	-
chr4	155067016	155067017	Pex10	.	+
chr4	155222591	155222592	Ski	.	-
chr4	155249802	155249803	Faap20	.	+
chr4	156234856	156234857	Plekhn1	.	-
chr4	156235919	156235920	Noc2l	.	+
chr5	5573799	5573800	Gm8773	.	+
chr5	5664238	5664239	Cfap69	.	-
chr5	5694577	5694578	Steap2	.	-
chr5	5749325	5749326	Steap1	.	-
chr5	8046078	8046079	Sri	.	+
chr5	31108236	31108237	Slc30a3	.	-
chr5	31106285	31106286	Dnajc5g	.	+
chr5	32135801	32135802	Fosl2	.	+
chr5	35278319	35278320	Adra2c	.	+
chr5	36830652	36830653	Man2b2	.	-
chr5	41844314	41844315	Bod1l	.	-
chr5	43233170	43233171	Cpeb2	.	+
chr5	47983138	47983139	Slit2	.	+
chr5	53998499	53998500	Stim2	.	+
chr5	63812363	63812364	0610040J01Rik	.	+
chr5	64803388	64803389	Klf3	.	+
chr5	71658307	71658308	Gabra4	.	-
chr5	71658113	71658114	Gabrb1	.	+
chr5	73632525	73632526	Lrrc66	.	-
chr5	77211470	77211471	Spink2	.	-
chr5	81020138	81020139	Adgrl3	.	+
chr5	92310478	92310479	Sdad1	.	-
chr5	98167198	98167199	Prdm8	.	+
chr5	107289628	107289629	Tgfbr3	.	-
chr5	110810096	110810097	Ulk1	.	-
chr5	113015790	113015791	Grk3	.	-
chr5	113490333	113490334	Wscd2	.	+
chr5	113832643	113832644	Selplg	.	-
chr5	118245115	118245116	Rnft2	.	-
chr5	118245227	118245228	2410131K14Rik	.	+
chr5	118560679	118560680	Med13l	.	+
chr5	120612588	120612589	Rita1	.	-
chr5	120612739	120612740	Ddx54	.	+
chr5	122050101	122050102	Cux2	.	-
chr5	123068415	123068416	Tmem120b	.	+
chr5	125003221	125003222	Rflna	.	+
chr5	128433076	128433077	Tmem132d	.	-
chr5	128953485	128953486	Rimbp2	.	-
chr5	129501221	129501222	Sfswap	.	+
chr5	129584169	129584170	Mmp17	.	+
chr5	132543343	132543344	Auts2	.	-
chr5	134099711	134099712	Castor2	.	+
chr5	139907943	139907944	Elfn1	.	+
chr5	140830430	140830431	Gna12	.	-
chr5	141241490	141241491	Sdk1	.	+
chr5	142401497	142401498	Foxk1	.	+
chr5	142551097	142551098	Radil	.	-
chr5	145192061	145192062	Atp5j2	.	-
chr5	145201867	145201868	Zkscan14	.	-
chr5	145204562	145204563	Zkscan5	.	+
chr5	145231715	145231716	Zfp655	.	+
chr5	145280500	145280501	Zscan25	.	+
chr5	147322439	147322440	Urad	.	-
chr6	5383386	5383387	Asb4	.	+
chr6	6882084	6882085	Dlx5	.	-
chr6	18514842	18514843	Cttnbp2	.	-
chr6	28135177	28135178	Grm8	.	-
chr6	28831746	28831747	Lrrc4	.	-
chr6	30509782	30509783	Tmem209	.	-
chr6	30509849	30509850	Ssmem1	.	+
chr6	30541582	30541583	Cpa2	.	+
chr6	30723547	30723548	Mest	.	+
chr6	37300183	37300184	Dgki	.	-
chr6	37442145	37442146	Creb3l2	.	-
chr6	50456200	50456201	Osbpl3	.	-
chr6	55451978	55451979	Adcyap1r1	.	+
chr6	72097592	72097593	St3gal5	.	+
chr6	77242689	77242690	Lrrtm1	.	+
chr6	83459083	83459084	Tet3	.	-
chr6	86028681	86028682	Add2	.	+
chr6	88518904	88518905	Sec61a1	.	-
chr6	88841983	88841984	Abtb1	.	-
chr6	89595651	89595652	Chchd6	.	-
chr6	92816478	92816479	A730049H05Rik	.	+
chr6	97060412	97060413	Tafa4	.	-
chr6	99522720	99522721	Foxp1	.	-
chr6	100287484	100287485	Rybp	.	-
chr6	106769120	106769121	Trnt1	.	+
chr6	106800076	106800077	Crbn	.	-
chr6	112388022	112388023	Ssu2	.	-
chr6	112947265	112947266	Srgap3	.	-
chr6	115995004	115995005	Plxnd1	.	-
chr6	117168535	117168536	Cxcl12	.	+
chr6	118011438	118011439	Rasgef1a	.	+
chr6	119236526	119236527	Cacna2d4	.	+
chr6	121130998	121130999	Mical3	.	-
chr6	127769471	127769472	Prmt8	.	-
chr6	145250238	145250239	Kras	.	-
chr6	145746748	145746749	Rassf8	.	+
chr6	145865557	145865558	Bhlhe41	.	-
chr7	3629928	3629929	Tfpt	.	-
chr7	3629985	3629986	Prpf31	.	+
chr7	3665839	3665840	Leng1	.	-
chr7	3677552	3677553	Tmc4	.	-
chr7	3693522	3693523	Mboat7	.	-
chr7	3692863	3692864	Tsen34	.	+
chr7	3703993	3703994	Rps9	.	+
chr7	4445648	4445649	Rdh13	.	-
chr7	4685067	4685068	Hspbp1	.	-
chr7	4753093	4753094	Cox6b2	.	-
chr7	4844695	4844696	Shisa7	.	-
chr7	5034118	5034119	4632433K11Rik	.	+
chr7	5038445	5038446	Zfp784	.	-
chr7	5051538	5051539	Zfp580	.	+
chr7	5062143	5062144	U2af2	.	+
chr7	5080235	5080236	Epn1	.	+
chr7	12881177	12881178	Zfp128	.	+
chr7	12977848	12977849	Zfp446	.	+
chr7	16959679	16959680	Pnmal1	.	+
chr7	16983086	16983087	Gm42372	.	+
chr7	18991245	18991246	Mypop	.	+
chr7	19166126	19166127	Gipr	.	-
chr7	19563075	19563076	Ppp1r37	.	-
chr7	19715437	19715438	Tomm40	.	-
chr7	25220614	25220615	Dedd2	.	-
chr7	25221425	25221426	Zfp526	.	+
chr7	25680780	25680781	B9d2	.	+
chr7	25687002	25687003	Tgfb1	.	+
chr7	25754756	25754757	Hnrnpul1	.	-
chr7	27153714	27153715	Cyp2t4	.	+
chr7	27166801	27166802	Egln2	.	-
chr7	27181085	27181086	Gm21983	.	-
chr7	27181156	27181157	Mia	.	-
chr7	27196270	27196271	Snrpa	.	-
chr7	27195781	27195782	BC024978	.	+
chr7	27258433	27258434	Numbl	.	+
chr7	27337691	27337692	Ltbp4	.	-
chr7	29518640	29518641	Sipa1l3	.	-
chr7	30421732	30421733	Nfkbid	.	+
chr7	30626150	30626151	Cox6b1	.	-
chr7	31127002	31127003	Scn1b	.	-
chr7	34133267	34133268	Wtip	.	-
chr7	34196660	34196661	Pdcd2l	.	-
chr7	44974850	44974851	Cpt1c	.	-
chr7	45154303	45154304	Pih1d1	.	+
chr7	45154583	45154584	Aldh16a1	.	-
chr7	45163949	45163950	Slc17a7	.	+
chr7	45179568	45179569	Gfy	.	-
chr7	45180995	45180996	Pth2	.	+
chr7	64501706	64501707	Apba2	.	+
chr7	65527780	65527781	Tjp1	.	-
chr7	67952827	67952828	Igf1r	.	+
chr7	70366734	70366735	Nr2f2	.	-
chr7	78738011	78738012	Ntrk3	.	-
chr7	78913424	78913425	Isg20	.	+
chr7	79149059	79149060	Mfge8	.	-
chr7	82867333	82867334	Mex3b	.	+
chr7	87584168	87584169	Grm5	.	+
chr7	98489283	98489284	Lrrc32	.	+
chr7	99627102	99627103	Tpbgl	.	-
chr7	101092863	101092864	Fchsd2	.	+
chr7	105752234	105752235	Tpp1	.	-
chr7	112679318	112679319	Tead1	.	+
chr7	113765998	113765999	Spon1	.	+
chr7	116038795	116038796	Sox6	.	-
chr7	116039397	116039398	1110004F10Rik	.	+
chr7	122186206	122186207	Ern2	.	-
chr7	122670492	122670493	Cacng3	.	+
chr7	126082410	126082411	Gsg1l	.	-
chr7	126377449	126377450	Spns1	.	-
chr7	126847416	126847417	Doc2a	.	+
chr7	126862376	126862377	Ino80e	.	-
chr7	126861972	126861973	Hirip3	.	+
chr7	126949581	126949582	Asphd1	.	-
chr7	127021096	127021097	Gm42742	.	-
chr7	127021210	127021211	Prrt2	.	-
chr7	127027036	127027037	Maz	.	-
chr7	128418757	128418758	Rgs10	.	-
chr7	132317227	132317228	Chst15	.	-
chr7	133637543	133637544	Edrf1	.	+
chr7	137314444	137314445	Ebf3	.	-
chr7	138397729	138397730	Tcerg1l	.	-
chr7	139834174	139834175	Adgra1	.	+
chr7	139978754	139978755	Spef1l	.	-
chr7	141690340	141690341	Muc2	.	+
chr7	142434850	142434851	Syt8	.	+
chr7	142532686	142532687	Mrpl23	.	+
chr8	9771160	9771161	Fam155a	.	-
chr8	12395295	12395296	Sox1	.	+
chr8	12573029	12573030	Spaca7	.	+
chr8	12672247	12672248	Tubgcp3	.	-
chr8	13677602	13677603	Rasa3	.	-
chr8	17535585	17535586	Csmd1	.	-
chr8	23636019	23636020	Zmat4	.	+
chr8	34154575	34154576	Saraf	.	+
chr8	41417073	41417074	Frg1	.	-
chr8	44935447	44935448	Fat1	.	+
chr8	45069137	45069138	Mtnr1a	.	+
chr8	66486529	66486530	Tma16	.	-
chr8	66511756	66511757	Tktl2	.	+
chr8	68735145	68735146	Csgalnact1	.	-
chr8	70072924	70072925	Tm6sf2	.	+
chr8	70476967	70476968	Klhl26	.	-
chr8	70487357	70487358	Tmem59l	.	-
chr8	70493158	70493159	Crlf1	.	+
chr8	70506751	70506752	Rex1bd	.	-
chr8	70510800	70510801	Uba52	.	-
chr8	73353539	73353540	Large1	.	-
chr8	74993356	74993357	Hmgxb4	.	+
chr8	76899442	76899443	Nr3c2	.	+
chr8	81014927	81014928	Usp38	.	-
chr8	81342556	81342557	Inpp4b	.	+
chr8	83900105	83900106	Adgrl1	.	+
chr8	84701449	84701450	Lyl1	.	+
chr8	84800343	84800344	Nfix	.	-
chr8	95202811	95202812	Kifc3	.	-
chr8	102785641	102785642	Cdh11	.	-
chr8	105686274	105686275	Carmil2	.	+
chr8	107588463	107588464	Psmd7	.	-
chr8	107942644	107942645	Zfhx3	.	+
chr8	109614517	109614518	Pkd1l3	.	+
chr8	110168209	110168210	Calb2	.	-
chr8	110721476	110721477	Mtss2	.	+
chr8	111536097	111536098	Znrf1	.	+
chr8	117257064	117257065	Cmip	.	+
chr8	119446719	119446720	Necab2	.	+
chr8	120177465	120177466	Fam92b	.	-
chr8	120589303	120589304	Gins2	.	-
chr8	121108391	121108392	Mthfsd	.	-
chr8	121116171	121116172	Foxc2	.	+
chr8	121127940	121127941	Foxl1	.	+
chr8	121829568	121829569	Klhdc4	.	-
chr8	122282141	122282142	Zfpm1	.	+
chr8	122775486	122775487	Acsf3	.	+
chr8	122847966	122847967	Cdh15	.	+
chr8	123062942	123062943	Spg7	.	+
chr8	123894750	123894751	Acta1	.	-
chr8	124231391	124231392	Galnt2	.	+
chr8	124439657	124439658	Pgbd5	.	-
chr8	124520767	124520768	Cog2	.	+
chr8	124569705	124569706	Agt	.	-
chr8	124576111	124576112	Capn9	.	+
chr8	125729963	125729964	Ntpcr	.	+
chr8	126971070	126971071	Rbm34	.	-
chr9	15493432	15493433	Smco4	.	+
chr9	20746348	20746349	Olfm2	.	-
chr9	23223076	23223077	Bmper	.	+
chr9	26860889	26860890	Glb1l3	.	-
chr9	37613721	37613722	Spa17	.	-
chr9	42124296	42124297	Sorl1	.	-
chr9	43310848	43310849	Trim29	.	+
chr9	45426628	45426629	Dscaml1	.	+
chr9	49798924	49798925	Ncam1	.	-
chr9	50528723	50528724	Pts	.	-
chr9	58063788	58063789	Stra6	.	+
chr9	58118822	58118823	Ccdc33	.	-
chr9	58204305	58204306	Islr	.	-
chr9	58204318	58204319	Islr2	.	-
chr9	58249785	58249786	Pml	.	-
chr9	60794542	60794543	Uaca	.	+
chr9	61372366	61372367	Tle3	.	+
chr9	62122654	62122655	Glce	.	-
chr9	62341293	62341294	Anp32a	.	+
chr9	62537043	62537044	Coro2b	.	-
chr9	79718830	79718831	Col12a1	.	-
chr9	79759877	79759878	Cox7a2	.	-
chr9	82829540	82829541	Irak1bp1	.	+
chr9	85749333	85749334	Ibtk	.	-
chr9	92542223	92542224	Plod2	.	+
chr9	99717266	99717267	Cldn18	.	-
chr9	103761836	103761837	Tmem108	.	-
chr9	105053239	105053240	Mrpl3	.	+
chr9	106368632	106368633	Dusp7	.	+
chr9	106656081	106656082	Grm2	.	-
chr9	108190383	108190384	Bsn	.	-
chr9	108392805	108392806	1700102P08Rik	.	+
chr9	110305173	110305174	Elp6	.	+
chr9	110624451	110624452	Nradd	.	-
chr9	118926453	118926454	Ctdspl	.	+
chr9	120149707	120149708	Mobp	.	+
chr9	120301513	120301514	Myrip	.	+
chr9	120571444	120571445	Rpl14	.	+
chr9	121277196	121277197	Ulk4	.	-
chr9	121297502	121297503	Trak1	.	+
chr9	124476897	124476898	Ppp2r3d	.	-
chr10	5922399	5922400	Rgs17	.	-
chr10	8518824	8518825	Ust	.	-
chr10	13553141	13553142	Pex3	.	-
chr10	13552894	13552895	Adat2	.	+
chr10	17723218	17723219	Cited2	.	+
chr10	20952547	20952548	Ahi1	.	+
chr10	25536266	25536267	Smlr1	.	-
chr10	26079051	26079052	Tmem200a	.	-
chr10	29535866	29535867	Rspo3	.	-
chr10	38821778	38821779	Rfpl4b	.	-
chr10	40683282	40683283	Mettl24	.	+
chr10	49788765	49788766	Grik2	.	-
chr10	54076608	54076609	Man1a	.	-
chr10	56228688	56228689	Tbc1d32	.	-
chr10	59879556	59879557	Dnajb12	.	+
chr10	60346851	60346852	Vsir	.	+
chr10	60831580	60831581	Unc5b	.	-
chr10	61595492	61595493	Npffr1	.	+
chr10	62133090	62133091	Neurog3	.	+
chr10	73099342	73099343	Pcdh15	.	+
chr10	75060592	75060593	Bcr	.	+
chr10	78069302	78069303	Icosl	.	+
chr10	78244640	78244641	Trappc10	.	-
chr10	79984329	79984330	Tmem259	.	-
chr10	79988584	79988585	Cnn2	.	+
chr10	81230832	81230833	Atcay	.	-
chr10	81233155	81233156	Zfr2	.	+
chr10	81321103	81321104	Cactin	.	+
chr10	81328731	81328732	Tbxa2r	.	+
chr10	81343265	81343266	Gipc3	.	-
chr10	81350479	81350480	Hmg20b	.	-
chr10	81357491	81357492	Mfsd12	.	+
chr10	81384428	81384429	Dohh	.	+
chr10	81384466	81384467	Gm48551	.	+
chr10	81389005	81389006	Gm48552	.	+
chr10	81393051	81393052	Smim24	.	+
chr10	85185063	85185064	Cry1	.	-
chr10	87058045	87058046	1700113H08Rik	.	+
chr10	93160875	93160876	Cdk17	.	+
chr10	95417179	95417180	Socs2	.	-
chr10	96136603	96136604	Gm5426	.	+
chr10	99263231	99263232	Dusp6	.	+
chr10	105574450	105574451	Tmtc2	.	-
chr10	108162193	108162194	Ppp1r12a	.	+
chr10	116473877	116473878	Kcnmb4	.	-
chr10	123263996	123263997	Tafa2	.	+
chr10	126901354	126901355	Atp23	.	-
chr10	127165225	127165226	B4galnt1	.	+
chr11	3288874	3288875	Patz1	.	+
chr11	4986824	4986825	Ap1b1	.	+
chr11	6066361	6066362	Camk2b	.	-
chr11	6658521	6658522	Ramp3	.	+
chr11	7197782	7197783	Igfbp1	.	+
chr11	11114223	11114224	Vwc2	.	+
chr11	16257724	16257725	Vstm2a	.	+
chr11	19924375	19924376	Spred2	.	+
chr11	26386135	26386136	Fancl	.	+
chr11	31872211	31872212	Cpeb4	.	+
chr11	34833640	34833641	Spdl1	.	-
chr11	35121224	35121225	Slit3	.	+
chr11	37235963	37235964	Tenm2	.	-
chr11	40755310	40755311	Ccng1	.	-
chr11	42182929	42182930	Gabra1	.	-
chr11	43426250	43426251	Pttg1	.	-
chr11	43433744	43433745	Slu7	.	+
chr11	44400063	44400064	Il12b	.	+
chr11	44617317	44617318	Ebf1	.	+
chr11	46810800	46810801	Timd4	.	+
chr11	61505144	61505145	B9d1	.	+
chr11	66911981	66911982	Pirt	.	+
chr11	67321658	67321659	Myh13	.	+
chr11	72037508	72037509	Aipl1	.	-
chr11	75191240	75191241	Dph1	.	-
chr11	75193783	75193784	Rtn4rl1	.	+
chr11	76399139	76399140	Nxn	.	-
chr11	79146406	79146407	Ksr1	.	-
chr11	80810175	80810176	Tmem98	.	+
chr11	80858365	80858366	Spaca3	.	+
chr11	86993706	86993707	Ypel2	.	-
chr11	90688365	90688366	Tom1l1	.	-
chr11	94211454	94211455	Tob1	.	+
chr11	94486178	94486179	Spata20	.	-
chr11	96271457	96271458	Hoxb9	.	+
chr11	96281905	96281906	Hoxb8	.	+
chr11	96286623	96286624	Hoxb7	.	+
chr11	97576185	97576186	Srcin1	.	-
chr11	99322950	99322951	Krt25	.	-
chr11	99374902	99374903	Krt28	.	-
chr11	99422258	99422259	Krt12	.	-
chr11	99438149	99438150	Krt20	.	-
chr11	99493136	99493137	Krt23	.	-
chr11	100135927	100135928	Krt15	.	-
chr11	101967014	101967015	Sost	.	-
chr11	102761439	102761440	Adam11	.	+
chr11	104132855	104132856	Crhr1	.	+
chr11	105953335	105953336	Cyb561	.	-
chr11	108343927	108343928	Prkca	.	-
chr11	108343354	108343355	Apoh	.	+
chr11	111066164	111066165	Kcnj2	.	+
chr11	112782224	112782225	Sox9	.	+
chr11	113619342	113619343	Sstr2	.	+
chr11	113649169	113649170	Cog1	.	+
chr11	117654289	117654290	Tnrc6c	.	+
chr11	118911596	118911597	Rbfox3	.	-
chr11	119491347	119491348	Endov	.	+
chr11	119547752	119547753	Nptx1	.	-
chr11	119942763	119942764	Baiap2	.	+
chr11	120232947	120232948	Bahcc1	.	+
chr11	121673152	121673153	B3gntl1	.	-
chr12	3309968	3309969	Rab10	.	-
chr12	10390772	10390773	Rdh14	.	+
chr12	12941913	12941914	Mycn	.	-
chr12	13269133	13269134	Nbas	.	+
chr12	17000407	17000408	Pqlc3	.	-
chr12	17176887	17176888	Kcnf1	.	-
chr12	27342573	27342574	Sox11	.	-
chr12	29528384	29528385	Myt1l	.	+
chr12	40038024	40038025	Arl4a	.	-
chr12	41486430	41486431	Lrrn3	.	-
chr12	53248677	53248678	Npas3	.	+
chr12	54862876	54862877	Cfl2	.	-
chr12	59219724	59219725	Fbxo33	.	-
chr12	64917906	64917907	Gm527	.	+
chr12	64965533	64965534	Klhl28	.	-
chr12	64965804	64965805	Togaram1	.	+
chr12	70347613	70347614	Trim9	.	-
chr12	70825514	70825515	Frmd6	.	+
chr12	71309884	71309885	Dact1	.	+
chr12	74316393	74316394	Gm11042	.	-
chr12	75177331	75177332	Kcnh5	.	-
chr12	80518277	80518278	Galnt16	.	+
chr12	82169320	82169321	Sipa1l1	.	+
chr12	83487715	83487716	Dpf3	.	-
chr12	86884797	86884798	Irf2bpl	.	-
chr12	86947043	86947044	Cipc	.	+
chr12	86990429	86990430	Zdhhc22	.	-
chr12	91590486	91590487	Gtf2a1	.	-
chr12	99563581	99563582	Foxn3	.	-
chr12	100199435	100199436	Calm1	.	+
chr12	100520825	100520826	Ttc7b	.	-
chr12	102899316	102899317	Cox8c	.	+
chr12	105603085	105603086	Bdkrb1	.	+
chr12	108894173	108894174	Wars	.	-
chr12	108893631	108893632	Wdr25	.	+
chr12	111166370	111166371	Traf3	.	+
chr12	112106679	112106680	Aspg	.	+
chr12	112489448	112489449	A530016L24Rik	.	+
chr12	112588784	112588785	Inf2	.	+
chr12	116275386	116275387	Gm11027	.	+
chr13	12106944	12106945	Ryr2	.	-
chr13	22035567	22035568	H2ac12	.	-
chr13	22035870	22035871	H2bc12	.	+
chr13	22041361	22041362	H4c9	.	-
chr13	22042943	22042944	H2ac11	.	-
chr13	22043214	22043215	H2bc11	.	+
chr13	23465900	23465901	Btn1a1	.	-
chr13	23488856	23488857	Btn2a2	.	-
chr13	23531050	23531051	H4c8	.	+
chr13	23533906	23533907	H2ac10	.	+
chr13	23535422	23535423	H3c8	.	+
chr13	23551647	23551648	H4c6	.	-
chr13	23553262	23553263	H1f3	.	+
chr13	34345181	34345182	Slc22a23	.	-
chr13	44729474	44729475	Jarid2	.	+
chr13	45389742	45389743	Mylip	.	+
chr13	45965007	45965008	Atxn1	.	-
chr13	48261228	48261229	Id4	.	+
chr13	52531278	52531279	Diras2	.	-
chr13	54055704	54055705	Drd1	.	-
chr13	55021384	55021385	Hk3	.	-
chr13	55513675	55513676	Pdlim7	.	-
chr13	55529295	55529296	Dok3	.	-
chr13	56753826	56753827	Gm45623	.	-
chr13	57908331	57908332	Spock1	.	-
chr13	60601947	60601948	Dapk1	.	+
chr13	62964893	62964894	Aopep	.	+
chr13	69611441	69611442	Srd5a1	.	-
chr13	69739888	69739889	Ube2ql1	.	-
chr13	90905354	90905355	Atp6ap1l	.	-
chr13	94057796	94057797	Lhfpl2	.	+
chr13	95892482	95892483	Iqgap2	.	-
chr13	97198356	97198357	Hexb	.	-
chr13	98206438	98206439	Arhgef28	.	-
chr13	104817141	104817142	Cwc27	.	-
chr13	105443639	105443640	Htr1a	.	+
chr13	107890063	107890064	Zswim6	.	-
chr13	108044446	108044447	Smim15	.	+
chr13	108316332	108316333	Depdc1b	.	+
chr13	119408996	119408997	Nnt	.	-
chr13	119408951	119408952	Nnt	.	-
chr14	8098211	8098212	Pxk	.	+
chr14	8378753	8378754	Oit1	.	-
chr14	24014490	24014491	Kcnma1	.	-
chr14	24245919	24245920	Dlg5	.	-
chr14	30479535	30479536	Dcp1a	.	+
chr14	31436077	31436078	Sh3bp5	.	-
chr14	32028989	32028990	Galnt15	.	+
chr14	55092323	55092324	Zfhx2	.	-
chr14	55094784	55094785	Thtpa	.	+
chr14	55106592	55106593	Ap1g2	.	-
chr14	55222007	55222008	Dhrs2	.	+
chr14	55490651	55490652	Carmil3	.	+
chr14	62456288	62456289	Gucy1b2	.	-
chr14	63606503	63606504	Xkr6	.	+
chr14	65149854	65149855	Extl3	.	-
chr14	65968483	65968484	Clu	.	+
chr14	66344296	66344297	Stmn4	.	+
chr14	66635251	66635252	Adra1a	.	+
chr14	66868687	66868688	Dpysl2	.	-
chr14	70100105	70100106	Bin3	.	+
chr14	70545251	70545252	Reep4	.	+
chr14	70552212	70552213	Hr	.	+
chr14	70766627	70766628	Xpo7	.	-
chr14	70766036	70766037	Dok2	.	+
chr14	74947875	74947876	Lrch1	.	-
chr14	75955009	75955010	Kctd4	.	+
chr14	78849052	78849053	Vwa8	.	+
chr14	99099769	99099770	Dis3	.	-
chr14	99099424	99099425	Pibf1	.	+
chr14	103070216	103070217	Cln5	.	+
chr14	105896818	105896819	Spry2	.	-
chr14	111675097	111675098	Slitrk5	.	+
chr14	120275669	120275670	Mbnl2	.	+
chr14	122181704	122181705	Clybl	.	+
chr14	122984034	122984035	Tmtc4	.	-
chr15	5116645	5116646	Rpl37	.	+
chr15	27466677	27466678	Ank	.	+
chr15	31601803	31601804	Cct5	.	-
chr15	31601852	31601853	Atpsckmt	.	+
chr15	32244810	32244811	Sema5a	.	+
chr15	36609667	36609668	Pabpc1	.	-
chr15	36796928	36796929	Ywhaz	.	-
chr15	38300705	38300706	Klf10	.	-
chr15	53346158	53346159	Ext1	.	-
chr15	58823637	58823638	Tmem65	.	-
chr15	59082004	59082005	Mtss1	.	-
chr15	64922295	64922296	Adcy8	.	-
chr15	66286641	66286642	Kcnq3	.	-
chr15	68928420	68928421	Khdrbs3	.	+
chr15	73839698	73839699	Mroh5	.	-
chr15	73834561	73834562	Gm6569	.	+
chr15	76014335	76014336	Fam83h	.	-
chr15	76331231	76331232	Gpaa1	.	+
chr15	76374937	76374938	Tssk5	.	-
chr15	76722172	76722173	Lrrc24	.	-
chr15	76723844	76723845	C030006K11Rik	.	-
chr15	77307003	77307004	Rbfox2	.	-
chr15	77842174	77842175	Myh9	.	-
chr15	79804765	79804766	Nptxr	.	-
chr15	79834236	79834237	Npcd	.	-
chr15	79834687	79834688	Cbx6	.	-
chr15	80014976	80014977	Pdgfb	.	-
chr15	80287238	80287239	Cacna1i	.	+
chr15	81190756	81190757	Mrtfa	.	-
chr15	82354321	82354322	Ndufa6	.	-
chr15	83033305	83033306	Nfam1	.	-
chr15	84065378	84065379	Efcab6	.	-
chr15	84447096	84447097	Shisal1	.	-
chr15	85582472	85582473	Wnt7b	.	-
chr15	87544299	87544300	Tafa5	.	+
chr15	91573260	91573261	Slc2a13	.	-
chr15	97247286	97247287	Amigo2	.	-
chr15	97247107	97247108	Pced1b	.	+
chr15	98630840	98630841	Cacnb3	.	+
chr15	100038664	100038665	Dip2b	.	+
chr15	101491511	101491512	Krt83	.	-
chr15	101940323	101940324	Krt79	.	-
chr15	101954286	101954287	Krt78	.	-
chr16	8637711	8637712	Tmem186	.	-
chr16	8637674	8637675	Pmm2	.	+
chr16	9995559	9995560	Grin2a	.	-
chr16	10785535	10785536	Socs1	.	-
chr16	10788659	10788660	Tnp2	.	-
chr16	11984113	11984114	Shisa9	.	+
chr16	13256481	13256482	Mrtfb	.	+
chr16	14705852	14705853	Snai2	.	+
chr16	18217879	18217880	Ccdc188	.	+
chr16	29544863	29544864	Atp13a4	.	-
chr16	30064384	30064385	Hes1	.	+
chr16	30283255	30283256	Lrrc15	.	-
chr16	30550841	30550842	Tmem44	.	-
chr16	31663443	31663444	Dlg1	.	+
chr16	38892671	38892672	Igsf11	.	+
chr16	48816856	48816857	Retnlb	.	+
chr16	52454073	52454074	Alcam	.	-
chr16	74411824	74411825	Robo2	.	-
chr16	78301489	78301490	Cxadr	.	+
chr16	81200697	81200698	Ncam2	.	+
chr16	85803112	85803113	Adamts1	.	-
chr16	87432611	87432612	Ltn1	.	-
chr16	87495872	87495873	Cct8	.	-
chr16	90143768	90143769	Tiam1	.	-
chr16	90386013	90386014	Hunk	.	+
chr16	90826719	90826720	Eva1c	.	+
chr16	91931686	91931687	Atp5o	.	-
chr16	93683215	93683216	Cbr3	.	+
chr17	5492557	5492558	Zdhhc14	.	+
chr17	8525372	8525373	Pde10a	.	+
chr17	8566949	8566950	Gm17087	.	-
chr17	14204303	14204304	Dact2	.	-
chr17	15376871	15376872	Dll1	.	-
chr17	23673881	23673882	Thoc6	.	-
chr17	23673596	23673597	Hcfc1r1	.	+
chr17	23677467	23677468	Tnfrsf12a	.	-
chr17	23679249	23679250	Cldn6	.	+
chr17	24534209	24534210	Rab26	.	-
chr17	24632629	24632630	Tsc2	.	-
chr17	24632680	24632681	Nthl1	.	+
chr17	25570685	25570686	Sox8	.	-
chr17	25579085	25579086	Lmf1	.	+
chr17	26414829	26414830	Neurl1b	.	+
chr17	26562127	26562128	Dusp1	.	-
chr17	26561489	26561490	Ergic1	.	+
chr17	27655509	27655510	Pacsin1	.	+
chr17	29970086	29970087	Mdga1	.	-
chr17	31386210	31386211	Pde9a	.	+
chr17	34564268	34564269	Notch4	.	+
chr17	35108279	35108280	Ly6g5c	.	+
chr17	35235791	35235792	Nfkbil1	.	-
chr17	35233660	35233661	Atp6v1g2	.	+
chr17	36942918	36942919	Rnf39	.	+
chr17	48432929	48432930	Apobec2	.	-
chr17	48932379	48932380	Lrfn2	.	+
chr17	50190673	50190674	Rftn1	.	-
chr17	56276785	56276786	Ticam1	.	-
chr17	56476482	56476483	Ptprs	.	-
chr17	56554386	56554387	Gm20219	.	-
chr17	66449749	66449750	Mtcl1	.	-
chr17	67632722	67632723	Lrrc30	.	-
chr17	68826623	68826624	Tmem200c	.	+
chr17	72918305	72918306	Lbh	.	+
chr17	73710452	73710453	Galnt14	.	-
chr17	75551945	75551946	Fam98a	.	-
chr17	78418151	78418152	Fez2	.	-
chr17	78508064	78508065	Vit	.	+
chr17	84187946	84187947	Zfp36l2	.	-
chr17	86167785	86167786	Prkce	.	+
chr17	87427740	87427741	Stpg4	.	-
chr17	87446934	87446935	Calm2	.	-
chr18	9282808	9282809	Gjd4	.	-
chr18	11839220	11839221	Cables1	.	+
chr18	13006990	13006991	Hrh4	.	+
chr18	31634371	31634372	Sap130	.	+
chr18	35829397	35829398	Cxxc5	.	+
chr18	36515804	36515805	Hbegf	.	-
chr18	36528147	36528148	Slc4a9	.	+
chr18	38212052	38212053	Pcdh1	.	-
chr18	38250255	38250256	Dele1	.	+
chr18	38929471	38929472	Fgf1	.	-
chr18	46525970	46525971	Fem1c	.	-
chr18	47368869	47368870	Sema6a	.	-
chr18	49832670	49832671	Dmxl1	.	+
chr18	50128201	50128202	Hsd17b4	.	+
chr18	52331549	52331550	Ftmt	.	+
chr18	52529866	52529867	Lox	.	-
chr18	56925547	56925548	2021-03-03	.	-
chr18	59175401	59175402	Chsy3	.	+
chr18	60911780	60911781	Arsi	.	+
chr18	60925618	60925619	Camk2a	.	+
chr18	61045150	61045151	Pdgfrb	.	+
chr18	61555274	61555275	Csnk1a1	.	+
chr18	61684887	61684888	Il17b	.	+
chr18	74065358	74065359	Mapk4	.	-
chr18	74065102	74065103	Gm9925	.	+
chr18	74440936	74440937	Myo5b	.	+
chr18	75367529	75367530	Smad7	.	+
chr18	76856405	76856406	Skor2	.	+
chr18	77281958	77281959	Loxhd1	.	+
chr18	77565160	77565161	Rnf165	.	-
chr18	82475146	82475147	Mbp	.	+
chr18	86394952	86394953	Neto1	.	+
chr18	86711110	86711111	Cbln2	.	+
chr19	4625640	4625641	Rce1	.	-
chr19	5875273	5875274	Frmd8	.	-
chr19	5877808	5877809	Slc25a45	.	+
chr19	6543031	6543032	Slc22a12	.	-
chr19	6858210	6858211	Ccdc88b	.	-
chr19	6909698	6909699	Trmt112	.	+
chr19	6921839	6921840	Esrra	.	-
chr19	6925379	6925380	Catsperz	.	-
chr19	6934514	6934515	Kcnk4	.	-
chr19	7105728	7105729	Flrt1	.	-
chr19	7206315	7206316	Otub1	.	-
chr19	10457472	10457473	Lrrc10b	.	-
chr19	10482927	10482928	Ppp1r32	.	-
chr19	10678070	10678071	Pga5	.	-
chr19	10882000	10882001	Tmem109	.	-
chr19	24280604	24280605	Fxn	.	-
chr19	24861854	24861855	Pgm5	.	-
chr19	27216484	27216485	Vldlr	.	+
chr19	30232942	30232943	Mbl2	.	+
chr19	30549664	30549665	Dkk1	.	-
chr19	31765032	31765033	Prkg1	.	-
chr19	32739785	32739786	Atad1	.	-
chr19	32757497	32757498	Pten	.	+
chr19	36057506	36057507	Htr7	.	-
chr19	40271841	40271842	Pdlim1	.	-
chr19	40513778	40513779	Sorbs1	.	-
chr19	40612232	40612233	Tctn3	.	-
chr19	40612366	40612367	Entpd1	.	+
chr19	41206834	41206835	Tll2	.	-
chr19	42431784	42431785	Crtac1	.	-
chr19	42752774	42752775	Pyroxd2	.	-
chr19	43440436	43440437	Cnnm1	.	+
chr19	45235811	45235812	Lbx1	.	-
chr19	45816060	45816061	Kcnip2	.	-
chr19	46673171	46673172	Cyp17a1	.	-
chr19	46761596	46761597	Cnnm2	.	+
chr19	53140443	53140444	Add3	.	+
chr19	53390577	53390578	Smndc1	.	-
chr19	53892231	53892232	Pdcd4	.	+
chr19	54044151	54044152	Adra2a	.	+
chr19	56287137	56287138	Habp2	.	+
chr19	56548221	56548222	Dclre1a	.	-
chr19	56548261	56548262	Nhlrc2	.	+
chr19	57314918	57314919	Ablim1	.	-
chr19	58455908	58455909	Gfra1	.	-
chr19	59458372	59458373	Emx2	.	+
chrX	99136130	99136131	Efnb1	.	+
chrX	167209314	167209315	Tmsb4x	.	-
